# Scalable, multimodal profiling of chromatin accessibility and protein levels in single cells

**DOI:** 10.1101/2020.09.08.286914

**Authors:** Eleni P. Mimitou, Caleb A. Lareau, Kelvin Y. Chen, Andre L. Zorzetto-Fernandes, Yusuke Takeshima, Wendy Luo, Tse-Shun Huang, Bertrand Yeung, Pratiksha I. Thakore, James Badger Wing, Kristopher L. Nazor, Shimon Sakaguchi, Leif S. Ludwig, Vijay G. Sankaran, Aviv Regev, Peter Smibert

**Author notes:** Contributed equally (Eleni P. Mimitou, Caleb A. Lareau, Kelvin Y. Chen). Senior author (Shimon Sakaguchi, Leif S. Ludwig, Vijay G. Sankaran, Aviv Regev, Peter Smibert).

## Abstract

Recent technological advances have enabled massively parallel chromatin profiling with <u>s</u>ingle-<u>c</u>ell <u>A</u>ssay for <u>T</u>ransposase <u>A</u>ccessible <u>C</u>hromatin by <u>seq</u>uencing (scATAC-seq) in thousands of individual cells. Here, we extend these approaches and present <u>A</u>TAC with <u>S</u>elect <u>A</u>ntigen <u>P</u>rofiling by <u>seq</u>uencing, ASAP-seq, a tool to simultaneously profile accessible chromatin and protein levels in thousands of single cells. Our approach pairs sparse scATAC-seq data with robust detection of hundreds of cell surface and intracellular protein markers and optional capture of mitochondrial DNA (mtDNA) for clonal tracking, thus concomitantly capturing three distinct modalities in single cells. Importantly, ASAP-seq uses a novel bridging approach that repurposes antibody:oligo conjugates designed for existing technologies that pair protein measurements with single cell RNA-seq. We demonstrate the utility of ASAP-seq by revealing coordinated and distinct changes in chromatin, RNA, and surface proteins during native hematopoietic differentiation, peripheral blood mononuclear cell stimulation, and as a combinatorial decoder and reporter of multiplexed perturbations in primary T cells.
