## Supplementary Table 1 for "Scalable, multimodal profiling of chromatin accessibility and protein levels in single cells"

### Sheet: mixed species
Name	Specificity	Clone	Barcode
TotalSeq™-A0369	anti-human CD29	TS2/16	GTATTCCCTCAGTCA
TotalSeq™-A0570	anti-mouse/rat CD29	HMβ1-1	ACGCATTCCTTGTGT

### Sheet: TBNK
Name	Specificity	Clone	Barcode	Panel
TotalSeq™-A0050	anti-human CD19	HIB19	CTGGGCAATTACTCG	TSA TBNK
TotalSeq™-A0034	anti-human CD3	UCHT1	CTCATTGTAACTCCT	TSA TBNK
TotalSeq™-A0083	anti-human CD16	3G8	AAGTTCACTCTTTGC	TSA TBNK
TotalSeq™-A0072	anti-human CD4	RPA-T4	TGTTCCCGCTCAACT	TSA TBNK
TotalSeq™-A0053	anti-human CD11c	S-HCL-3	TACGCCTATAACTTG	TSA TBNK
TotalSeq™-A0047	anti-human CD56 (NCAM)	5.1H11	TCCTTTCCTGATAGG	TSA TBNK
TotalSeq™-A0081	anti-human CD14	M5E2	TCTCAGACCTCCGTA	TSA TBNK
TotalSeq™-A0046	anti-human CD8	SK1	GCGCAACTTGATGAT	TSA TBNK
TotalSeq™-A0048	anti-human CD45	2D1	TCCCTTGCGATTTAC	TSA TBNK
TotalSeq™-B0050	anti-human CD19	HIB19	CTGGGCAATTACTCG	TSB TBNK
TotalSeq™-B0034	anti-human CD3	UCHT1	CTCATTGTAACTCCT	TSB TBNK
TotalSeq™-B0083	anti-human CD16	3G8	AAGTTCACTCTTTGC	TSB TBNK
TotalSeq™-B0072	anti-human CD4	RPA-T4	TGTTCCCGCTCAACT	TSB TBNK
TotalSeq™-B0053	anti-human CD11c	S-HCL-3	TACGCCTATAACTTG	TSB TBNK
TotalSeq™-B0047	anti-human CD56 (NCAM)	5.1H11	TCCTTTCCTGATAGG	TSB TBNK
TotalSeq™-B0081	anti-human CD14	M5E2	TCTCAGACCTCCGTA	TSB TBNK
TotalSeq™-B0046	anti-human CD8	SK1	GCGCAACTTGATGAT	TSB TBNK
TotalSeq™-B0048	anti-human CD45	2D1	TCCCTTGCGATTTAC	TSB TBNK

### Sheet: intracellular
Name	Specificity	Clone	Barcode
TotalSeq™-B0040	anti-human ZAP70	1E7.2	CTTGCCTGCAATCAC
TotalSeq™-B0044	anti-human Perforin	dG9	TCTTCGTTTGAACGG
TotalSeq™-B1116	anti-human Granzyme B	QA18A28	GCGTGTTGTGGTATT

### Sheet: BM
Name	Specificity	Clone	Barcode
TotalSeq™-A0006	anti-human CD86	IT2.2	GTCTTTGTCAGTGCA
TotalSeq™-A0014	anti-mouse/human CD11b	M1/70	TGAAGGCTCATTTGT
TotalSeq™-A0023	anti-human CD155 (PVR)	SKII.4	ATCACATCGTTGCCA
TotalSeq™-A0024	anti-human CD112 (Nectin-2)	TX31	AACCTTCCGTCTAAG
TotalSeq™-A0026	anti-human CD47	CC2C6	GCATTCTGTCACCTA
TotalSeq™-A0029	anti-human CD48	BJ40	CTACGACGTAGAAGA
TotalSeq™-A0031	anti-human CD40	5C3	CTCAGATGGAGTATG
TotalSeq™-A0033	anti-human CD52	HI186	CTTTGTACGAGCAAA
TotalSeq™-A0034	anti-human CD3.1	UCHT1	CTCATTGTAACTCCT
TotalSeq™-A0046	anti-human CD8	SK1	GCGCAACTTGATGAT
TotalSeq™-A0047	anti-human CD56 (NCAM)	5.1H11	TCCTTTCCTGATAGG
TotalSeq™-A0048	anti-human CD45	2D1	TCCCTTGCGATTTAC
TotalSeq™-A0050	anti-human CD19	HIB19	CTGGGCAATTACTCG
TotalSeq™-A0063	anti-human CD45RA	HI100	TCAATCCTTCCGCTT
TotalSeq™-A0064	anti-human CD123	6H6	CTTCACTCTGTCAGG
TotalSeq™-A0071	anti-human CD194 (CCR4)	L291H4	AGCTTACCTGCACGA
TotalSeq™-A0072	anti-human CD4	RPA-T4	TGTTCCCGCTCAACT
TotalSeq™-A0073	anti-mouse/human CD44	IM7	TGGCTTCAGGTCCTA
TotalSeq™-A0081	anti-human CD14	M5E2	TCTCAGACCTCCGTA
TotalSeq™-A0085	anti-human CD25	BC96	TTTGTCCTGTACGCC
TotalSeq™-A0100	anti-human CD20	2H7	TTCTGGGTCCCTAGA
TotalSeq™-A0101	anti-human CD335 (NKp46)	900	ACAATTTGAACAGCG
TotalSeq™-A0124	anti-human CD31	WM59	ACCTTTATGCCACGG
TotalSeq™-A0125	anti-human CD44	BJ18	AATCCTTCCGAATGT
TotalSeq™-A0136	anti-human IgM	MHM-88	TAGCGAGCCCGTATA
TotalSeq™-A0141	anti-human CD195 (CCR5)	J418F1	CCAAAGTAAGAGCCA
TotalSeq™-A0143	anti-human CD196 (CCR6)	G034E3	GATCCCTTTGTCACT
TotalSeq™-A0144	anti-human CD185 (CXCR5)	J252D4	AATTCAACCGTCGCC
TotalSeq™-A0146	anti-human CD69	FN50	GTCTCTTGGCTTAAA
TotalSeq™-A0154	anti-human CD27	O323	GCACTCCTGCATGTA
TotalSeq™-A0156	anti-human CD95 (Fas)	DX2	CCAGCTCATTAGAGC
TotalSeq™-A0159	anti-human HLA-DR	L243	AATAGCGAGCAAGTA
TotalSeq™-A0160	anti-human CD1c	L161	GAGCTACTTCACTCG
TotalSeq™-A0161	anti-human CD11b	ICRF44	GACAAGTGATCTGCA
TotalSeq™-A0162	anti-human CD64	10.1	AAGTATGCCCTACGA
TotalSeq™-A0165	anti-human CD314 (NKG2D)	1D11	CGTGTTTGTTCCTCA
TotalSeq™-A0168	anti-human CD57 Recombinant	QA17A04	AACTCCCTATGGAGG
TotalSeq™-A0176	anti-human CD39	A1	TTACCTGGTATCCGT
TotalSeq™-A0179	anti-human CX3CR1	K0124E1	AGTATCGTCTCTGGG
TotalSeq™-A0180	anti-human CD24	ML5	AGATTCCTTCGTGTT
TotalSeq™-A0181	anti-human CD21	Bu32	AACCTAGTAGTTCGG
TotalSeq™-A0188	anti-human CD66a/c/e	ASL-32	GGGACAGTTCGTTTC
TotalSeq™-A0189	anti-human CD244 (2B4)	C1.7	TCGCTTGGATGGTAG
TotalSeq™-A0196	anti-human CD235ab	HIR2	GCTCCTTTACACGTA
TotalSeq™-A0214	anti-human/mouse integrin β7	FIB504	TCCTTGGATGTACCG
TotalSeq™-A0215	anti-human CD268 (BAFF-R)	11C1	CGAAGTCGATCCGTA
TotalSeq™-A0216	anti-human CD42b	HIP1	TCCTAGTACCGAAGT
TotalSeq™-A0217	anti-human CD54	HA58	CTGATAGACTTGAGT
TotalSeq™-A0218	anti-human CD62P (P-Selectin)	AK4	CCTTCCGTATCCCTT
TotalSeq™-A0219	anti-human CD119 (IFN-γ R α chain)	GIR-208	TGTGTATTCCCTTGT
TotalSeq™-A0242	anti-human CD192 (CCR2)	K036C2	GAGTTCCCTTACCTG
TotalSeq™-A0353	anti-human CD41	HIP8	ACGTTGTGGCCTTGT
TotalSeq™-A0357	anti-human CD43	CD43-10G7	GATTAACCAGCTCAT
TotalSeq™-A0358	anti-human CD163	GHI/61	GCTTCTCCTTCCTTA
TotalSeq™-A0367	anti-human CD2	TS1/8	TACGATTTGTCAGGG
TotalSeq™-A0369	anti-human CD29	TS2/16	GTATTCCCTCAGTCA
TotalSeq™-A0371	anti-human CD49b	P1E6-C5	GCTTTCTTCAGTATG
TotalSeq™-A0372	anti-human CD61	VI-PL2	AGGTTGGAGTAGACT
TotalSeq™-A0373	anti-human CD81 (TAPA-1)	5A6	GTATCCTTCCTTGGC
TotalSeq™-A0374	anti-human CD98	MEM-108	GCACCAACAGCCATT
TotalSeq™-A0382	anti-human CD177	MEM-166	AGTATGGAGCCATAT
TotalSeq™-A0383	anti-human CD55	JS11	GCTCATTACCCATTA
TotalSeq™-A0384	anti-human IgD	IA6-2	CAGTCTCCGTAGAGT
TotalSeq™-A0385	anti-human CD18	TS1/18	TATTGGGACACTTCT
TotalSeq™-A0390	anti-human CD127 (IL-7Rα)	A019D5	GTGTGTTGTCCTATG
TotalSeq™-A0392	anti-human CD15 (SSEA-1)	W6D3	TCACCAGTACCTAGT
TotalSeq™-A0393	anti-human CD22	S-HCL-1	GGGTTGTTGTCTTTG
TotalSeq™-A0394	anti-human CD71	CY1G4	CCGTGTTCCTCATTA
TotalSeq™-A0404	anti-human CD63	H5C6	GAGATGTCTGCAACT
TotalSeq™-A0407	anti-human CD36	5-271	TTCTTTGCCTTGCCA
TotalSeq™-A0410	anti-human CD38	HB-7	CCTATTCCGATTCCG
TotalSeq™-A0419	anti-human CD72	3F3	CAGTCGTGGTAGATA
TotalSeq™-A0420	anti-human CD158 (KIR2DL1/S1/S3/S5)	HP-MA4	TATCAACCAACGCTT
TotalSeq™-A0446	anti-human CD93	VIMD2	GCGCTACTTCCTTGA
TotalSeq™-A0575	anti-human CD49a	TS2/7	ACTGATGGACTCAGA
TotalSeq™-A0576	anti-human CD49d	9F10	CCATTCAACTTCCGG
TotalSeq™-A0577	anti-human CD73 (Ecto-5'-nucleotidase)	AD2	CAGTTCCTCAGTTCG
TotalSeq™-A0579	anti-human CD9	HI9a	GAGTCACCAATCTGC
TotalSeq™-A0581	anti-human TCR Vα7.2	3C10	TACGAGCAGTATTCA
TotalSeq™-A0582	anti-human TCR Vδ2	B6	TCAGTCAGATGGTAT
TotalSeq™-A0586	anti-human CD354 (TREM-1)	TREM-26	TAGCCGTTTCCTTTG
TotalSeq™-A0590	anti-human CD305 (LAIR1)	NKTA255	ATTTCCATTCCCTGT
TotalSeq™-A0592	anti-human CD158b (KIR2DL2/L3, NKAT2)	DX27	GACCCGTAGTTTGAT
TotalSeq™-A0598	anti-human CD110	S16017E	TGTTGTAAGATGCCA
TotalSeq™-A0805	anti-human CD226 (DNAM-1)	TX25	AGACCAACTCATTCA
TotalSeq™-A0814	anti-human CD205 (DEC-205)	HD30	CTATCGTTTGATGCA
TotalSeq™-A0821	anti-human CD164	67D2	GAGGCACTTAACATA
TotalSeq™-A0844	anti-human CD45RB	MEM-55	AGATGGGACTCACCA
TotalSeq™-A0845	anti-human CD99	3B2/TA8	ACCCGTCCCTAAGAA
TotalSeq™-A0853	anti-human CLEC12A	50C1	CATTAGAGTCTGCCA
TotalSeq™-A0858	anti-human CD46	TRA-2-10	ACAGTACGACCTTCT
TotalSeq™-A0866	anti-human CLEC1B (CLEC2)	AYP1	TGCCAGTATCACGTA
TotalSeq™-A0007	anti-human CD274 (B7-H1, PD-L1)	29E.2A3	GTTGTCCGACAATAC
TotalSeq™-A0087	anti-human CD45RO	UCHL1	CTCCGAATCATGTTG
TotalSeq™-A0088	anti-human CD279 (PD-1)	EH12.2H7	ACAGCGCCGTATTTA
TotalSeq™-A0089	anti-human TIGIT (VSTM3)	A15153G	TTGCTTACCGCCAGA
TotalSeq™-A0163	anti-human CD141 (Thrombomodulin)	M80	GGATAACCGCGCTTT
TotalSeq™-A0164	anti-human CD1d	51.1	TCGAGTCGCTTATCA
TotalSeq™-A0170	anti-human CD272 (BTLA)	MIH26	GTTATTGGACTAAGG
TotalSeq™-A0172	anti-human CD275 (B7-H2, B7-RP1, ICOSL)	9F.8A4	GTTAGTGTTAGCTTG
TotalSeq™-A0187	anti-human CD79b (Igβ)	CB3-1	ATTCTTCAACCGAAG
TotalSeq™-A0246	anti-human CD122 (IL-2Rβ)	TU27	TCATTTCCTCCGATT
TotalSeq™-A0247	anti-human CD267 (TACI)	1A1	AGTGATGGAGCGAAC
TotalSeq™-A0366	anti-human CD184 (CXCR4)	12G5	TCAGGTCCTTTCAAC
TotalSeq™-A0397	anti-human CD193 (CCR3)	500000000	ACCAATCCTTTCGTC
TotalSeq™-A0398	anti-human CD115 (CSF-1R)	9-4D2-1E4	AATCACGGTCCTTGT
TotalSeq™-A0408	anti-human CD172a (SIRPα)	15-414	CGTGTTTAACTTGAG
TotalSeq™-A0409	anti-human CD85g (ILT7)	17G10.2	TGTCAGTTCCTATGA
TotalSeq™-A0427	anti-human Folate Receptor β (FR-β)	94b/FOLR2	TGTGGCTAGTCAGTT
TotalSeq™-A0428	anti-human TIM-4	9F4	CGTCATATAGTATGG
TotalSeq™-A0572	anti-human C5L2	1D9-M12	ACAATTTGTCTGCGA
TotalSeq™-A0583	anti-human TCR Vγ9	B3	AAGTGATGGTATCTG
TotalSeq™-A0005	anti-human CD80	2D10	ACGAATCAATCTGTG
TotalSeq™-A0008	anti-human CD273 (B7-DC, PD-L2)	24F.10C12	TCAACGCTTGGCTAG
TotalSeq™-A0009	anti-human CD275 (B7-H2, ICOSL)	2D3	GTGCATTCAACAGTA
TotalSeq™-A0016	anti-human Galectin-9	9M1-3	ACTCACTGGAGTCTC
TotalSeq™-A0020	anti-human CD270 (HVEM, TR2)	122	TGATAGAAACAGACC
TotalSeq™-A0021	anti-human CD252 (OX40L)	11C3.1	TTTAGTGATCCGACT
TotalSeq™-A0027	anti-human CD70	113-16	CGCGAACATAAGAAG
TotalSeq™-A0028	anti-human CD30	BY88	TCAGGGTGTGCTGTA
TotalSeq™-A0032	anti-human CD154	24-31	GCTAGATAGATGCAA
TotalSeq™-A0045	anti-human CD4	SK3	GAGGTTAGTGATGGA
TotalSeq™-A0049	anti-human CD3.2	SK7	TATCCCTTGGGATGG
TotalSeq™-A0053	anti-human CD11c	S-HCL-3	TACGCCTATAACTTG
TotalSeq™-A0054	anti-human CD34	581	GCAGAAATCTCCCTT
TotalSeq™-A0055	anti-human CD138 (Syndecan-1)	MI15	ACTCTTTCGTTTACG
TotalSeq™-A0056	anti-human CD269 (BCMA)	19F2	CAGATGATCCACCAT
TotalSeq™-A0060	anti-human CD90 (Thy1)	50000000000	GCATTGTACGATTCA
TotalSeq™-A0061	anti-human CD117 (c-kit)	104D2	AGACTAATAGCTGAC
TotalSeq™-A0068	anti-human CD105	43A3	ATCGTCGAGAGCTAG
TotalSeq™-A0069	anti-human CD201 (EPCR)	RCR-401	GTTTCCTTGACCAAG
TotalSeq™-A0080	anti-human CD8a	RPA-T8	GCTGCGCTTTCCATT
TotalSeq™-A0084	anti-human CD56 (NCAM) Recombinant	QA17A16	TTCGCCGCATTGAGT
TotalSeq™-A0102	anti-human CD294 (CRTH2)	BM16	TGTTTACGAGAGCCC
TotalSeq™-A0126	anti-human CD133	clone 7	TGGTAACGACAGTCC
TotalSeq™-A0127	anti-Human Podoplanin	NC-08	GGTTACTCGTTGTGT
TotalSeq™-A0128	anti-human CD140a (PDGFRα)	16A1	ATGCGCCGAGAATTA
TotalSeq™-A0129	anti-human CD140b (PDGFRβ)	18A2	CAATGGTTCACTGCC
TotalSeq™-A0131	anti-human Cadherin 11	16G5	CGTTGCCATTAACCA
TotalSeq™-A0133	anti-human CD340 (erbB2/HER-2)	24D2	CTGTAGCCGCCTATT
TotalSeq™-A0134	anti-human CD146	P1H12	CCTTGGATAACATCA
TotalSeq™-A0135	anti-human CD324 (E-Cadherin)	67A4	ATCCTTCTCCCTTTC
TotalSeq™-A0139	anti-human TCR γ/δ	B1	CTTCCGATTCATTCA
TotalSeq™-A0145	anti-human CD103 (Integrin αE)	Ber-ACT8	GACCTCATTGTGAAT
TotalSeq™-A0151	anti-human CD152 (CTLA-4)	BNI3	ATGGTTCACGTAATC
TotalSeq™-A0152	anti-human CD223 (LAG-3)	11C3C65	CATTTGTCTGCCGGT
TotalSeq™-A0155	anti-human CD107a (LAMP-1)	H4A3	CAGCCCACTGCAATA
TotalSeq™-A0158	anti-human CD134 (OX40)	Ber-ACT35 (ACT35)	AACCCACCGTTGTTA
TotalSeq™-A0166	anti-human CD66b	6/40c	AGCTGTAAGTTTCGG
TotalSeq™-A0167	anti-human CD35	E11	ACTTCCGTCGATCTT
TotalSeq™-A0169	anti-human CD366 (Tim-3)	F38-2E2	TGTCCTACCCAACTT
TotalSeq™-A0171	anti-human/mouse/rat CD278 (ICOS)	C398.4A	CGCGCACCCATTAAA
TotalSeq™-A0175	anti-human CD96 (TACTILE)	NK92.39	TGGCCTATAAATGGT
TotalSeq™-A0177	anti-human CD178 (Fas-L)	NOK-1	CCGGTCCTCTGTATT
TotalSeq™-A0199	anti-human Siglec-8	7C9	CTTCTCCTCAGCAAT
TotalSeq™-A0205	anti-human CD206 (MMR)	15-2	TCAGAACGTCTAACT
TotalSeq™-A0206	anti-human CD169 (Sialoadhesin, Siglec-1)	7-239	TACTCAGCGTGTTTG
TotalSeq™-A0207	anti-human CD370 (CLEC9A/DNGR1)	8F9	CTGCATTTCAGTAAG
TotalSeq™-A0208	anti-human XCR1	S15046E	AAGACGCATGTCAAC
TotalSeq™-A0213	anti-human Notch 1	MHN1-519	AATCTGTAGTGCGTT
TotalSeq™-A0224	anti-human TCR α/β	IP26	CGTAACGTAGAGCGA
TotalSeq™-A0233	anti-human Notch 3	MHN3-21	CTATTGGACGTATCT
TotalSeq™-A0234	anti-human CD68	Y1/82A	CGGTGTTTGTAGCAA
TotalSeq™-A0244	anti-human CD102 (ICAM-2)	CBR-IC2/2	TGACCTTCCTCTCCT
TotalSeq™-A0245	anti-human CD106	STA	TCACAGTTCCTTGGA
TotalSeq™-A0248	anti-human CD62E	HAE-1f	CTCCCTGTGGCTTAA
TotalSeq™-A0351	anti-human CD135 (Flt-3/Flk-2)	BV10A4H2	CAGTAGATGGAGCAT
TotalSeq™-A0355	anti-human CD137 (4-1BB)	4B4-1	CAGTAAGTTCGGGAC
TotalSeq™-A0359	anti-human CD83	HB15e	CCACTCATTTCCGGT
TotalSeq™-A0360	anti-human CD357 (GITR)	108-17	ACCTTTCGACACTCG
TotalSeq™-A0361	anti-human CD59	p282 (H19)	AATTAGCCGTCGAGA
TotalSeq™-A0362	anti-human CD309 (VEGFR2)	7D4-6	TTCACGCAGTAAGAT
TotalSeq™-A0363	anti-human CD124 (IL-4Rα)	G077F6	CCGTCCTGATAGATG
TotalSeq™-A0364	anti-human CD13	WM15	TTTCAACGCCCTTTC
TotalSeq™-A0370	anti-human CD303 (BDCA-2)	201A	GAGATGTCCGAATTT
TotalSeq™-A0386	anti-human CD28	CD28.2	TGAGAACGACCCTAA
TotalSeq™-A0387	anti-human TSLPR (TSLP-R)	1D3	CAGTCCTCTCTGTCA
TotalSeq™-A0389	anti-human CD38	HIT2	TGTACCCGCTTGTGA
TotalSeq™-A0391	anti-human CD45	HI30	TGCAATTACCCGGAT
TotalSeq™-A0395	anti-human B7-H4	MIH43	TGTATGTCTGCCTTG
TotalSeq™-A0396	anti-human CD26	BA5b	TTCCTGCACGAGGAT
TotalSeq™-A0399	anti-human CD204	7C9C20	TAGCGAGCCAGATGT
TotalSeq™-A0400	anti-human CD144 (VE-Cadherin)	BV9	TCCACTCATTCTGTA
TotalSeq™-A0401	anti-human CD301 (CLEC10A)	H037G3	ACCTAGAAATCAGCA
TotalSeq™-A0402	anti-human CD1a	HI149	GATCGTGTTGTGTTA
TotalSeq™-A0403	anti-human CD207 (Langerin)	1000	CATTCTTCACGGGAT
TotalSeq™-A0405	anti-human CD284 (TLR4)	HTA125	GCTTAGCTGTATCCG
TotalSeq™-A0406	anti-human CD304 (Neuropilin-1)	12C2	GGACTAAGTTTCGTT
TotalSeq™-A0418	anti-human CD243 (ABCB1)	4E3.16	TGACCCGACCTTTAG
TotalSeq™-A0423	anti-human MERTK	590H11G1E3	TCCTGCATGTACCCA
TotalSeq™-A0430	anti-human CD171 (LICAM)	L1-OV198.5	GATGGACGACAATTC
TotalSeq™-A0433	anti-human CD325 (N-Cadherin)	8C11	CCTTCCCTTTCCTCT
TotalSeq™-A0447	anti-human CD200 (OX2)	OX-104	CACGTAGACCTTTGC
TotalSeq™-A0569	anti-human CD338 (ABCG2)	5D3	TAAGACTTGGCCGTC
TotalSeq™-A0574	anti-human CD235a (Glycophorin A)	HI264	AGAGTATGTATGGGA
TotalSeq™-A0578	anti-human CD79a (Igα)	HM47	CTTATCACCCGCTTT
TotalSeq™-A0584	anti-human TCR Vα24-Jα18 (iNKT cell)	6B11	AACTTCTGTGGTAGC
TotalSeq™-A0588	anti-human CD202b (Tie2/Tek)	33.1 (Ab33)	CGATCCCTTACCTAT
TotalSeq™-A0591	anti-human LOX-1	15C4	ACCCTTTACCGAATA
TotalSeq™-A0593	anti-human CD203c (E-NPP3)	NP4D6	TAACCGTACCTGCAT
TotalSeq™-A0594	anti-human CD133	S16016B	GTAAGACGCCTATGC
TotalSeq™-A0597	anti-human CD209 (DC-SIGN)	9E9A8	TCACTGGACACTTAA
TotalSeq™-A0599	anti-human CD158e1 (KIR3DL1, NKB1)	DX9	GGACGCTTTCCTTGA
TotalSeq™-A0600	anti-human CD158f (KIR2DL5)	UP-R1	AAAGTGATGCCACTG
TotalSeq™-A0801	anti-human CD337 (NKp30)	P30-15	AAAGTCACTCTGCCG
TotalSeq™-A0803	anti-human CD253 (Trail)	RIK-2	GCCATTCCTGCCTAA
TotalSeq™-A0804	anti-human CD186 (CXCR6)	K041E5	GACAGTCGATGCAAC
TotalSeq™-A0815	anti-human CCR10	6588-5	ATCTGTATGTCACAG
TotalSeq™-A0816	anti-human CD271 (NGFR)	ME20.4	AACCGCGCTTCAGAT
TotalSeq™-A0817	anti-human CD109	W7C5	CACTTAACTCTGGGT
TotalSeq™-A0818	anti-human CD11a/CD18 (LFA-1)	m24	GCGATTCATGTCACG
TotalSeq™-A0819	anti-human CD126 (IL-6Rα)	UV4	TGATGGGAGCTTATC
TotalSeq™-A0820	anti-human GP130	2E1B02	CACGAGAATTTCAGT
TotalSeq™-A0822	anti-human CD142	NY2	CACTGCCGTCGATTA
TotalSeq™-A0826	anti-human CD307c/FcRL3	H5/FcRL3	GCCTAGTTTGAACGC
TotalSeq™-A0828	anti-human CD307d (FcRL4)	413D12	CGATTTGATCTGCCT
TotalSeq™-A0829	anti-human CD307e (FcRL5)	509f6	TCACGCAGTCCTCAA
TotalSeq™-A0830	anti-human CD319 (CRACC)	162.1	AGTATGCCATGTCTT
TotalSeq™-A0831	anti-human CD138 (Syndecan-1)	DL-101	GTATAGACCAAAGCC
TotalSeq™-A0843	anti-human CD199 (CCR9)	L053E8	ATTCCTCATTCCTGA
TotalSeq™-A0865	anti-human VEGFR-3 (FLT-4)	9D9F9	TGATCCGAAGTCGTG
TotalSeq™-A0083	anti-human CD16	3G8	AAGTTCACTCTTTGC
TotalSeq™-A0149	anti-human CD161	HP-3G10	GTACGCAGTCCTTCT
TotalSeq™-A0095	Rat IgG2b, κ Isotype Ctrl	RTK4530	GATTCTTGACGACCT
TotalSeq™-A0236	Rat IgG1, κ isotype Ctrl	RTK2071	ATCAGATGCCCTCAT
TotalSeq™-A0237	Rat IgG1, λ Isotype Ctrl	G0114F7	GGGAGCGATTCAACT
TotalSeq™-A0240	Rat IgG2c, κ Isotype Ctrl	RTK4174	TCCAGGCTAGTCATT
TotalSeq™-A0010	anti-human CD276	DCN.70	GACTGGGAGGGTATT
TotalSeq™-A0052	anti-human CD33	P67.6	TAACTCAGGGCCTAT
TotalSeq™-A0062	anti-human CD10	HI10A	CAGCCATTCATTAGG
TotalSeq™-A0066	anti-human CD7	CD7-6B7	TGGATTCCCGGACTT
TotalSeq™-A0070	anti-human/mouse CD49f	GoH3	TTCCGAGGATGATCT
TotalSeq™-A0123	anti-human CD326	9C4	TTCCGAGCAAGTATC
TotalSeq™-A0138	anti-human CD5	UCHT2	CATTAACGGGATGCC
TotalSeq™-A0140	anti-human CD183	G025H7	GCGATGGTAGATTAT
TotalSeq™-A0142	anti-human CD32	FUN-2	GCTTCCGAATTACCG
TotalSeq™-A0861	anti-human CD151	50-6	CTTACCTAGTCATTC
TotalSeq™-A0870	anti-human CD150	A12 (7D4)	GTCATTGTATGTCTG
TotalSeq™-A0872	anti-human CD84	CD84.1.21	CTCCCTAGTTCCTTT
TotalSeq™-A0897	anti-human CD23	EBVCS-5	TCTGTATAACCGTCT
TotalSeq™-A0941	anti-human CD37	M-B371	ACAGTCACTGGGCAA
TotalSeq™-A0931	anti-human CD131	1C1	CTGCATGAGACCAAA

### Sheet: PBMC
Name	Specificity	Clone	Barcode
TotalSeq™-A0006	anti-human CD86	IT2.2	GTCTTTGTCAGTGCA
TotalSeq™-A0014	anti-mouse/human CD11b	M1/70	TGAAGGCTCATTTGT
TotalSeq™-A0023	anti-human CD155 (PVR)	SKII.4	ATCACATCGTTGCCA
TotalSeq™-A0024	anti-human CD112 (Nectin-2)	TX31	AACCTTCCGTCTAAG
TotalSeq™-A0026	anti-human CD47	CC2C6	GCATTCTGTCACCTA
TotalSeq™-A0029	anti-human CD48	BJ40	CTACGACGTAGAAGA
TotalSeq™-A0031	anti-human CD40	5C3	CTCAGATGGAGTATG
TotalSeq™-A0033	anti-human CD52	HI186	CTTTGTACGAGCAAA
TotalSeq™-A0034	anti-human CD3.1	UCHT1	CTCATTGTAACTCCT
TotalSeq™-A0046	anti-human CD8	SK1	GCGCAACTTGATGAT
TotalSeq™-A0047	anti-human CD56 (NCAM)	5.1H11	TCCTTTCCTGATAGG
TotalSeq™-A0048	anti-human CD45	2D1	TCCCTTGCGATTTAC
TotalSeq™-A0050	anti-human CD19	HIB19	CTGGGCAATTACTCG
TotalSeq™-A0063	anti-human CD45RA	HI100	TCAATCCTTCCGCTT
TotalSeq™-A0064	anti-human CD123	6H6	CTTCACTCTGTCAGG
TotalSeq™-A0071	anti-human CD194 (CCR4)	L291H4	AGCTTACCTGCACGA
TotalSeq™-A0072	anti-human CD4	RPA-T4	TGTTCCCGCTCAACT
TotalSeq™-A0073	anti-mouse/human CD44	IM7	TGGCTTCAGGTCCTA
TotalSeq™-A0081	anti-human CD14	M5E2	TCTCAGACCTCCGTA
TotalSeq™-A0085	anti-human CD25	BC96	TTTGTCCTGTACGCC
TotalSeq™-A0100	anti-human CD20	2H7	TTCTGGGTCCCTAGA
TotalSeq™-A0101	anti-human CD335 (NKp46)	900	ACAATTTGAACAGCG
TotalSeq™-A0124	anti-human CD31	WM59	ACCTTTATGCCACGG
TotalSeq™-A0125	anti-human CD44	BJ18	AATCCTTCCGAATGT
TotalSeq™-A0136	anti-human IgM	MHM-88	TAGCGAGCCCGTATA
TotalSeq™-A0141	anti-human CD195 (CCR5)	J418F1	CCAAAGTAAGAGCCA
TotalSeq™-A0143	anti-human CD196 (CCR6)	G034E3	GATCCCTTTGTCACT
TotalSeq™-A0144	anti-human CD185 (CXCR5)	J252D4	AATTCAACCGTCGCC
TotalSeq™-A0146	anti-human CD69	FN50	GTCTCTTGGCTTAAA
TotalSeq™-A0154	anti-human CD27	O323	GCACTCCTGCATGTA
TotalSeq™-A0156	anti-human CD95 (Fas)	DX2	CCAGCTCATTAGAGC
TotalSeq™-A0159	anti-human HLA-DR	L243	AATAGCGAGCAAGTA
TotalSeq™-A0160	anti-human CD1c	L161	GAGCTACTTCACTCG
TotalSeq™-A0161	anti-human CD11b	ICRF44	GACAAGTGATCTGCA
TotalSeq™-A0162	anti-human CD64	10.1	AAGTATGCCCTACGA
TotalSeq™-A0165	anti-human CD314 (NKG2D)	1D11	CGTGTTTGTTCCTCA
TotalSeq™-A0168	anti-human CD57 Recombinant	QA17A04	AACTCCCTATGGAGG
TotalSeq™-A0176	anti-human CD39	A1	TTACCTGGTATCCGT
TotalSeq™-A0179	anti-human CX3CR1	K0124E1	AGTATCGTCTCTGGG
TotalSeq™-A0180	anti-human CD24	ML5	AGATTCCTTCGTGTT
TotalSeq™-A0181	anti-human CD21	Bu32	AACCTAGTAGTTCGG
TotalSeq™-A0188	anti-human CD66a/c/e	ASL-32	GGGACAGTTCGTTTC
TotalSeq™-A0189	anti-human CD244 (2B4)	C1.7	TCGCTTGGATGGTAG
TotalSeq™-A0196	anti-human CD235ab	HIR2	GCTCCTTTACACGTA
TotalSeq™-A0214	anti-human/mouse integrin β7	FIB504	TCCTTGGATGTACCG
TotalSeq™-A0215	anti-human CD268 (BAFF-R)	11C1	CGAAGTCGATCCGTA
TotalSeq™-A0216	anti-human CD42b	HIP1	TCCTAGTACCGAAGT
TotalSeq™-A0217	anti-human CD54	HA58	CTGATAGACTTGAGT
TotalSeq™-A0218	anti-human CD62P (P-Selectin)	AK4	CCTTCCGTATCCCTT
TotalSeq™-A0219	anti-human CD119 (IFN-γ R α chain)	GIR-208	TGTGTATTCCCTTGT
TotalSeq™-A0242	anti-human CD192 (CCR2)	K036C2	GAGTTCCCTTACCTG
TotalSeq™-A0353	anti-human CD41	HIP8	ACGTTGTGGCCTTGT
TotalSeq™-A0357	anti-human CD43	CD43-10G7	GATTAACCAGCTCAT
TotalSeq™-A0358	anti-human CD163	GHI/61	GCTTCTCCTTCCTTA
TotalSeq™-A0367	anti-human CD2	TS1/8	TACGATTTGTCAGGG
TotalSeq™-A0369	anti-human CD29	TS2/16	GTATTCCCTCAGTCA
TotalSeq™-A0371	anti-human CD49b	P1E6-C5	GCTTTCTTCAGTATG
TotalSeq™-A0372	anti-human CD61	VI-PL2	AGGTTGGAGTAGACT
TotalSeq™-A0373	anti-human CD81 (TAPA-1)	5A6	GTATCCTTCCTTGGC
TotalSeq™-A0374	anti-human CD98	MEM-108	GCACCAACAGCCATT
TotalSeq™-A0382	anti-human CD177	MEM-166	AGTATGGAGCCATAT
TotalSeq™-A0383	anti-human CD55	JS11	GCTCATTACCCATTA
TotalSeq™-A0384	anti-human IgD	IA6-2	CAGTCTCCGTAGAGT
TotalSeq™-A0385	anti-human CD18	TS1/18	TATTGGGACACTTCT
TotalSeq™-A0390	anti-human CD127 (IL-7Rα)	A019D5	GTGTGTTGTCCTATG
TotalSeq™-A0392	anti-human CD15 (SSEA-1)	W6D3	TCACCAGTACCTAGT
TotalSeq™-A0393	anti-human CD22	S-HCL-1	GGGTTGTTGTCTTTG
TotalSeq™-A0394	anti-human CD71	CY1G4	CCGTGTTCCTCATTA
TotalSeq™-A0404	anti-human CD63	H5C6	GAGATGTCTGCAACT
TotalSeq™-A0407	anti-human CD36	5-271	TTCTTTGCCTTGCCA
TotalSeq™-A0410	anti-human CD38	HB-7	CCTATTCCGATTCCG
TotalSeq™-A0419	anti-human CD72	3F3	CAGTCGTGGTAGATA
TotalSeq™-A0420	anti-human CD158 (KIR2DL1/S1/S3/S5)	HP-MA4	TATCAACCAACGCTT
TotalSeq™-A0446	anti-human CD93	VIMD2	GCGCTACTTCCTTGA
TotalSeq™-A0575	anti-human CD49a	TS2/7	ACTGATGGACTCAGA
TotalSeq™-A0576	anti-human CD49d	9F10	CCATTCAACTTCCGG
TotalSeq™-A0577	anti-human CD73 (Ecto-5'-nucleotidase)	AD2	CAGTTCCTCAGTTCG
TotalSeq™-A0579	anti-human CD9	HI9a	GAGTCACCAATCTGC
TotalSeq™-A0581	anti-human TCR Vα7.2	3C10	TACGAGCAGTATTCA
TotalSeq™-A0582	anti-human TCR Vδ2	B6	TCAGTCAGATGGTAT
TotalSeq™-A0586	anti-human CD354 (TREM-1)	TREM-26	TAGCCGTTTCCTTTG
TotalSeq™-A0590	anti-human CD305 (LAIR1)	NKTA255	ATTTCCATTCCCTGT
TotalSeq™-A0592	anti-human CD158b (KIR2DL2/L3, NKAT2)	DX27	GACCCGTAGTTTGAT
TotalSeq™-A0598	anti-human CD110	S16017E	TGTTGTAAGATGCCA
TotalSeq™-A0805	anti-human CD226 (DNAM-1)	TX25	AGACCAACTCATTCA
TotalSeq™-A0814	anti-human CD205 (DEC-205)	HD30	CTATCGTTTGATGCA
TotalSeq™-A0821	anti-human CD164	67D2	GAGGCACTTAACATA
TotalSeq™-A0844	anti-human CD45RB	MEM-55	AGATGGGACTCACCA
TotalSeq™-A0845	anti-human CD99	3B2/TA8	ACCCGTCCCTAAGAA
TotalSeq™-A0853	anti-human CLEC12A	50C1	CATTAGAGTCTGCCA
TotalSeq™-A0858	anti-human CD46	TRA-2-10	ACAGTACGACCTTCT
TotalSeq™-A0866	anti-human CLEC1B (CLEC2)	AYP1	TGCCAGTATCACGTA
TotalSeq™-A0007	anti-human CD274 (B7-H1, PD-L1)	29E.2A3	GTTGTCCGACAATAC
TotalSeq™-A0087	anti-human CD45RO	UCHL1	CTCCGAATCATGTTG
TotalSeq™-A0088	anti-human CD279 (PD-1)	EH12.2H7	ACAGCGCCGTATTTA
TotalSeq™-A0089	anti-human TIGIT (VSTM3)	A15153G	TTGCTTACCGCCAGA
TotalSeq™-A0163	anti-human CD141 (Thrombomodulin)	M80	GGATAACCGCGCTTT
TotalSeq™-A0164	anti-human CD1d	51.1	TCGAGTCGCTTATCA
TotalSeq™-A0170	anti-human CD272 (BTLA)	MIH26	GTTATTGGACTAAGG
TotalSeq™-A0172	anti-human CD275 (B7-H2, B7-RP1, ICOSL)	9F.8A4	GTTAGTGTTAGCTTG
TotalSeq™-A0187	anti-human CD79b (Igβ)	CB3-1	ATTCTTCAACCGAAG
TotalSeq™-A0246	anti-human CD122 (IL-2Rβ)	TU27	TCATTTCCTCCGATT
TotalSeq™-A0247	anti-human CD267 (TACI)	1A1	AGTGATGGAGCGAAC
TotalSeq™-A0366	anti-human CD184 (CXCR4)	12G5	TCAGGTCCTTTCAAC
TotalSeq™-A0397	anti-human CD193 (CCR3)	500000000	ACCAATCCTTTCGTC
TotalSeq™-A0398	anti-human CD115 (CSF-1R)	9-4D2-1E4	AATCACGGTCCTTGT
TotalSeq™-A0408	anti-human CD172a (SIRPα)	15-414	CGTGTTTAACTTGAG
TotalSeq™-A0409	anti-human CD85g (ILT7)	17G10.2	TGTCAGTTCCTATGA
TotalSeq™-A0427	anti-human Folate Receptor β (FR-β)	94b/FOLR2	TGTGGCTAGTCAGTT
TotalSeq™-A0428	anti-human TIM-4	9F4	CGTCATATAGTATGG
TotalSeq™-A0572	anti-human C5L2	1D9-M12	ACAATTTGTCTGCGA
TotalSeq™-A0583	anti-human TCR Vγ9	B3	AAGTGATGGTATCTG
TotalSeq™-A0005	anti-human CD80	2D10	ACGAATCAATCTGTG
TotalSeq™-A0008	anti-human CD273 (B7-DC, PD-L2)	24F.10C12	TCAACGCTTGGCTAG
TotalSeq™-A0009	anti-human CD275 (B7-H2, ICOSL)	2D3	GTGCATTCAACAGTA
TotalSeq™-A0016	anti-human Galectin-9	9M1-3	ACTCACTGGAGTCTC
TotalSeq™-A0020	anti-human CD270 (HVEM, TR2)	122	TGATAGAAACAGACC
TotalSeq™-A0021	anti-human CD252 (OX40L)	11C3.1	TTTAGTGATCCGACT
TotalSeq™-A0027	anti-human CD70	113-16	CGCGAACATAAGAAG
TotalSeq™-A0028	anti-human CD30	BY88	TCAGGGTGTGCTGTA
TotalSeq™-A0032	anti-human CD154	24-31	GCTAGATAGATGCAA
TotalSeq™-A0045	anti-human CD4	SK3	GAGGTTAGTGATGGA
TotalSeq™-A0049	anti-human CD3.2	SK7	TATCCCTTGGGATGG
TotalSeq™-A0053	anti-human CD11c	S-HCL-3	TACGCCTATAACTTG
TotalSeq™-A0054	anti-human CD34	581	GCAGAAATCTCCCTT
TotalSeq™-A0055	anti-human CD138 (Syndecan-1)	MI15	ACTCTTTCGTTTACG
TotalSeq™-A0056	anti-human CD269 (BCMA)	19F2	CAGATGATCCACCAT
TotalSeq™-A0060	anti-human CD90 (Thy1)	50000000000	GCATTGTACGATTCA
TotalSeq™-A0061	anti-human CD117 (c-kit)	104D2	AGACTAATAGCTGAC
TotalSeq™-A0068	anti-human CD105	43A3	ATCGTCGAGAGCTAG
TotalSeq™-A0069	anti-human CD201 (EPCR)	RCR-401	GTTTCCTTGACCAAG
TotalSeq™-A0080	anti-human CD8a	RPA-T8	GCTGCGCTTTCCATT
TotalSeq™-A0084	anti-human CD56 (NCAM) Recombinant	QA17A16	TTCGCCGCATTGAGT
TotalSeq™-A0102	anti-human CD294 (CRTH2)	BM16	TGTTTACGAGAGCCC
TotalSeq™-A0126	anti-human CD133	clone 7	TGGTAACGACAGTCC
TotalSeq™-A0127	anti-Human Podoplanin	NC-08	GGTTACTCGTTGTGT
TotalSeq™-A0128	anti-human CD140a (PDGFRα)	16A1	ATGCGCCGAGAATTA
TotalSeq™-A0129	anti-human CD140b (PDGFRβ)	18A2	CAATGGTTCACTGCC
TotalSeq™-A0131	anti-human Cadherin 11	16G5	CGTTGCCATTAACCA
TotalSeq™-A0133	anti-human CD340 (erbB2/HER-2)	24D2	CTGTAGCCGCCTATT
TotalSeq™-A0134	anti-human CD146	P1H12	CCTTGGATAACATCA
TotalSeq™-A0135	anti-human CD324 (E-Cadherin)	67A4	ATCCTTCTCCCTTTC
TotalSeq™-A0139	anti-human TCR γ/δ	B1	CTTCCGATTCATTCA
TotalSeq™-A0145	anti-human CD103 (Integrin αE)	Ber-ACT8	GACCTCATTGTGAAT
TotalSeq™-A0151	anti-human CD152 (CTLA-4)	BNI3	ATGGTTCACGTAATC
TotalSeq™-A0152	anti-human CD223 (LAG-3)	11C3C65	CATTTGTCTGCCGGT
TotalSeq™-A0155	anti-human CD107a (LAMP-1)	H4A3	CAGCCCACTGCAATA
TotalSeq™-A0158	anti-human CD134 (OX40)	Ber-ACT35 (ACT35)	AACCCACCGTTGTTA
TotalSeq™-A0166	anti-human CD66b	6/40c	AGCTGTAAGTTTCGG
TotalSeq™-A0167	anti-human CD35	E11	ACTTCCGTCGATCTT
TotalSeq™-A0169	anti-human CD366 (Tim-3)	F38-2E2	TGTCCTACCCAACTT
TotalSeq™-A0171	anti-human/mouse/rat CD278 (ICOS)	C398.4A	CGCGCACCCATTAAA
TotalSeq™-A0175	anti-human CD96 (TACTILE)	NK92.39	TGGCCTATAAATGGT
TotalSeq™-A0177	anti-human CD178 (Fas-L)	NOK-1	CCGGTCCTCTGTATT
TotalSeq™-A0199	anti-human Siglec-8	7C9	CTTCTCCTCAGCAAT
TotalSeq™-A0205	anti-human CD206 (MMR)	15-2	TCAGAACGTCTAACT
TotalSeq™-A0206	anti-human CD169 (Sialoadhesin, Siglec-1)	7-239	TACTCAGCGTGTTTG
TotalSeq™-A0207	anti-human CD370 (CLEC9A/DNGR1)	8F9	CTGCATTTCAGTAAG
TotalSeq™-A0208	anti-human XCR1	S15046E	AAGACGCATGTCAAC
TotalSeq™-A0213	anti-human Notch 1	MHN1-519	AATCTGTAGTGCGTT
TotalSeq™-A0224	anti-human TCR α/β	IP26	CGTAACGTAGAGCGA
TotalSeq™-A0233	anti-human Notch 3	MHN3-21	CTATTGGACGTATCT
TotalSeq™-A0234	anti-human CD68	Y1/82A	CGGTGTTTGTAGCAA
TotalSeq™-A0244	anti-human CD102 (ICAM-2)	CBR-IC2/2	TGACCTTCCTCTCCT
TotalSeq™-A0245	anti-human CD106	STA	TCACAGTTCCTTGGA
TotalSeq™-A0248	anti-human CD62E	HAE-1f	CTCCCTGTGGCTTAA
TotalSeq™-A0351	anti-human CD135 (Flt-3/Flk-2)	BV10A4H2	CAGTAGATGGAGCAT
TotalSeq™-A0355	anti-human CD137 (4-1BB)	4B4-1	CAGTAAGTTCGGGAC
TotalSeq™-A0359	anti-human CD83	HB15e	CCACTCATTTCCGGT
TotalSeq™-A0360	anti-human CD357 (GITR)	108-17	ACCTTTCGACACTCG
TotalSeq™-A0361	anti-human CD59	p282 (H19)	AATTAGCCGTCGAGA
TotalSeq™-A0362	anti-human CD309 (VEGFR2)	7D4-6	TTCACGCAGTAAGAT
TotalSeq™-A0363	anti-human CD124 (IL-4Rα)	G077F6	CCGTCCTGATAGATG
TotalSeq™-A0364	anti-human CD13	WM15	TTTCAACGCCCTTTC
TotalSeq™-A0370	anti-human CD303 (BDCA-2)	201A	GAGATGTCCGAATTT
TotalSeq™-A0386	anti-human CD28	CD28.2	TGAGAACGACCCTAA
TotalSeq™-A0387	anti-human TSLPR (TSLP-R)	1D3	CAGTCCTCTCTGTCA
TotalSeq™-A0389	anti-human CD38	HIT2	TGTACCCGCTTGTGA
TotalSeq™-A0391	anti-human CD45	HI30	TGCAATTACCCGGAT
TotalSeq™-A0395	anti-human B7-H4	MIH43	TGTATGTCTGCCTTG
TotalSeq™-A0396	anti-human CD26	BA5b	TTCCTGCACGAGGAT
TotalSeq™-A0399	anti-human CD204	7C9C20	TAGCGAGCCAGATGT
TotalSeq™-A0400	anti-human CD144 (VE-Cadherin)	BV9	TCCACTCATTCTGTA
TotalSeq™-A0401	anti-human CD301 (CLEC10A)	H037G3	ACCTAGAAATCAGCA
TotalSeq™-A0402	anti-human CD1a	HI149	GATCGTGTTGTGTTA
TotalSeq™-A0403	anti-human CD207 (Langerin)	1000	CATTCTTCACGGGAT
TotalSeq™-A0405	anti-human CD284 (TLR4)	HTA125	GCTTAGCTGTATCCG
TotalSeq™-A0406	anti-human CD304 (Neuropilin-1)	12C2	GGACTAAGTTTCGTT
TotalSeq™-A0418	anti-human CD243 (ABCB1)	4E3.16	TGACCCGACCTTTAG
TotalSeq™-A0423	anti-human MERTK	590H11G1E3	TCCTGCATGTACCCA
TotalSeq™-A0430	anti-human CD171 (LICAM)	L1-OV198.5	GATGGACGACAATTC
TotalSeq™-A0433	anti-human CD325 (N-Cadherin)	8C11	CCTTCCCTTTCCTCT
TotalSeq™-A0447	anti-human CD200 (OX2)	OX-104	CACGTAGACCTTTGC
TotalSeq™-A0569	anti-human CD338 (ABCG2)	5D3	TAAGACTTGGCCGTC
TotalSeq™-A0574	anti-human CD235a (Glycophorin A)	HI264	AGAGTATGTATGGGA
TotalSeq™-A0578	anti-human CD79a (Igα)	HM47	CTTATCACCCGCTTT
TotalSeq™-A0584	anti-human TCR Vα24-Jα18 (iNKT cell)	6B11	AACTTCTGTGGTAGC
TotalSeq™-A0588	anti-human CD202b (Tie2/Tek)	33.1 (Ab33)	CGATCCCTTACCTAT
TotalSeq™-A0591	anti-human LOX-1	15C4	ACCCTTTACCGAATA
TotalSeq™-A0593	anti-human CD203c (E-NPP3)	NP4D6	TAACCGTACCTGCAT
TotalSeq™-A0594	anti-human CD133	S16016B	GTAAGACGCCTATGC
TotalSeq™-A0597	anti-human CD209 (DC-SIGN)	9E9A8	TCACTGGACACTTAA
TotalSeq™-A0599	anti-human CD158e1 (KIR3DL1, NKB1)	DX9	GGACGCTTTCCTTGA
TotalSeq™-A0600	anti-human CD158f (KIR2DL5)	UP-R1	AAAGTGATGCCACTG
TotalSeq™-A0801	anti-human CD337 (NKp30)	P30-15	AAAGTCACTCTGCCG
TotalSeq™-A0803	anti-human CD253 (Trail)	RIK-2	GCCATTCCTGCCTAA
TotalSeq™-A0804	anti-human CD186 (CXCR6)	K041E5	GACAGTCGATGCAAC
TotalSeq™-A0815	anti-human CCR10	6588-5	ATCTGTATGTCACAG
TotalSeq™-A0816	anti-human CD271 (NGFR)	ME20.4	AACCGCGCTTCAGAT
TotalSeq™-A0817	anti-human CD109	W7C5	CACTTAACTCTGGGT
TotalSeq™-A0818	anti-human CD11a/CD18 (LFA-1)	m24	GCGATTCATGTCACG
TotalSeq™-A0819	anti-human CD126 (IL-6Rα)	UV4	TGATGGGAGCTTATC
TotalSeq™-A0820	anti-human GP130	2E1B02	CACGAGAATTTCAGT
TotalSeq™-A0822	anti-human CD142	NY2	CACTGCCGTCGATTA
TotalSeq™-A0826	anti-human CD307c/FcRL3	H5/FcRL3	GCCTAGTTTGAACGC
TotalSeq™-A0828	anti-human CD307d (FcRL4)	413D12	CGATTTGATCTGCCT
TotalSeq™-A0829	anti-human CD307e (FcRL5)	509f6	TCACGCAGTCCTCAA
TotalSeq™-A0830	anti-human CD319 (CRACC)	162.1	AGTATGCCATGTCTT
TotalSeq™-A0831	anti-human CD138 (Syndecan-1)	DL-101	GTATAGACCAAAGCC
TotalSeq™-A0843	anti-human CD199 (CCR9)	L053E8	ATTCCTCATTCCTGA
TotalSeq™-A0865	anti-human VEGFR-3 (FLT-4)	9D9F9	TGATCCGAAGTCGTG
TotalSeq™-A0083	anti-human CD16	3G8	AAGTTCACTCTTTGC
TotalSeq™-A0149	anti-human CD161	HP-3G10	GTACGCAGTCCTTCT
TotalSeq™-A0095	Rat IgG2b, κ Isotype Ctrl	RTK4530	GATTCTTGACGACCT
TotalSeq™-A0236	Rat IgG1, κ isotype Ctrl	RTK2071	ATCAGATGCCCTCAT
TotalSeq™-A0237	Rat IgG1, λ Isotype Ctrl	G0114F7	GGGAGCGATTCAACT
TotalSeq™-A0240	Rat IgG2c, κ Isotype Ctrl	RTK4174	TCCAGGCTAGTCATT

### Sheet: perturbation
Name	Specificity	Clone	Barcode
TotalSeq™-A0034	anti-human CD3 Antibody	UCHT1	CTCATTGTAACTCCT
TotalSeq™-A0072	anti-human CD4 Antibody	RPA-T4	TGTTCCCGCTCAACT
TotalSeq™-A0046	anti-human CD8 Antibody	SK1	GCGCAACTTGATGAT
TotalSeq™-A0063	anti-human CD45RA Antibody	HI100	TCAATCCTTCCGCTT
TotalSeq™-A0087	anti-human CD45RO Antibody	UCHL1	CTCCGAATCATGTTG
TotalSeq™-A0088	anti-human CD279 (PD-1) Antibody	EH12.2H7	ACAGCGCCGTATTTA
TotalSeq™-A0390	anti-human CD127 (IL-7Rα) Antibody	A019D5	GTGTGTTGTCCTATG
TotalSeq™-A0156	anti-human CD95 (Fas) Antibody	DX2	CCAGCTCATTAGAGC
TotalSeq™-A0148	anti-human CD197 (CCR7) Antibody	G043H7	AGTTCAGTCAACCGA
TotalSeq™-A0124	anti-human CD31 Antibody	WM59	ACCTTTATGCCACGG
TotalSeq™-A0085	anti-human CD25 Antibody	BC96	TTTGTCCTGTACGCC
TotalSeq™-A0168	anti-human CD57 Recombinant Antibody	QA17A04	AACTCCCTATGGAGG
TotalSeq™-A0146	anti-human CD69 Antibody	FN50	GTCTCTTGGCTTAAA
TotalSeq™-A0154	anti-human CD27 Antibody	O323	GCACTCCTGCATGTA
TotalSeq™-A0171	anti-human/mouse/rat CD278 (ICOS) Antibody	C398.4A	CGCGCACCCATTAAA
TotalSeq™-A0125	anti-human CD44 Antibody	BJ18	AATCCTTCCGAATGT
TotalSeq™-A0089	anti-human TIGIT (VSTM3) Antibody	A15153G	TTGCTTACCGCCAGA
TotalSeq™-A0066	anti-human CD7 Antibody	CD7-6B7	TGGATTCCCGGACTT
TotalSeq™-A0158	anti-human CD134 (OX40) Antibody	Ber-ACT35 (ACT35)	AACCCACCGTTGTTA
TotalSeq™-A0147	anti-human CD62L Antibody	DREG-56	GTCCCTGCAACTTGA
TotalSeq™-A0176	anti-human CD39 Antibody	A1	TTACCTGGTATCCGT
TotalSeq™-A0355	anti-human CD137 (4-1BB) Antibody	4B4-1	CAGTAAGTTCGGGAC
TotalSeq™-A0360	anti-human CD357 (GITR) Antibody	108-17	ACCTTTCGACACTCG
TotalSeq™-A0386	anti-human CD28 Antibody	CD28.2	TGAGAACGACCCTAA
TotalSeq™-A0389	anti-human CD38 Antibody	HIT2	TGTACCCGCTTGTGA
TotalSeq™-A0577	anti-human CD73 (Ecto-5'-nucleotidase) Antibody	AD2	CAGTTCCTCAGTTCG
TotalSeq™-A0149	anti-human CD161 Antibody	HP-3G10	GTACGCAGTCCTTCT
TotalSeq™-A0050	anti-human CD19 Antibody	HIB19	CTGGGCAATTACTCG
TotalSeq™-A0048	anti-human CD45 Antibody	2D1	TCCCTTGCGATTTAC
TotalSeq™-A0081	anti-human CD14 Antibody	M5E2	TCTCAGACCTCCGTA
TotalSeq™-A0047	anti-human CD56 (NCAM) Antibody	5.1H11	TCCTTTCCTGATAGG
TotalSeq™-A0083	anti-human CD16 Antibody	3G8	AAGTTCACTCTTTGC
TotalSeq™-A0224	anti-human TCR α/β Antibody	IP26	CGTAACGTAGAGCGA
TotalSeq™-A0169	anti-human CD366 (Tim-3) Antibody	F38-2E2	TGTCCTACCCAACTT
TotalSeq™-A0144	anti-human CD185 (CXCR5) Antibody	J252D4	AATTCAACCGTCGCC
TotalSeq™-A0053	anti-human CD11c Antibody	S-HCL-3	TACGCCTATAACTTG
TotalSeq™-A0090	Mouse IgG1, κ isotype Ctrl Antibody	MOPC-21	GCCGGACGACATTAA

### Sheet: Hashing
Name	Specificity	Clone	Barcode	Experiment/Figure used	Experiment/Figure used	Experiment/Figure used
TotalSeq™-A0251	anti-human Hashtag 1	LNH-94;2M2	GTCAACTCTTTAGCG	PBMC overloading (Extended Data Fig.1g)	Bone marrow overloading (Fig. 4)	perturbation (Fig.6 and Extented Data Fig.6)
TotalSeq™-A0252	anti-human Hashtag 2	LNH-94;2M2	TGATGGCCTATTGGG	PBMC overloading (Extended Data Fig.1g)	Bone marrow overloading (Fig. 4)	perturbation (Fig.6 and Extented Data Fig.6)
TotalSeq™-A0253	anti-human Hashtag 3	LNH-94;2M2	TTCCGCCTCTCTTTG	PBMC overloading (Extended Data Fig.1g)	Bone marrow overloading (Fig. 4)	perturbation (Fig.6 and Extented Data Fig.6)
TotalSeq™-A0254	anti-human Hashtag 4	LNH-94;2M2	AGTAAGTTCAGCGTA	PBMC overloading (Extended Data Fig.1g)	Bone marrow overloading (Fig. 4)	perturbation (Fig.6 and Extented Data Fig.6)
TotalSeq™-A0255	anti-human Hashtag 5	LNH-94;2M2	AAGTATCGTTTCGCA		Bone marrow overloading (Fig. 4)	perturbation (Fig.6 and Extented Data Fig.6)
TotalSeq™-A0256	anti-human Hashtag 6	LNH-94;2M2	GGTTGCCAGATGTCA		Bone marrow overloading (Fig. 4)
TotalSeq™-A0262	anti-human Hashtag 12	LNH-94;2M3	TAACGACCAGCCATA	perturbation (Fig.6 and Extented Data Fig.6)
TotalSeq™-A0263	anti-human Hashtag 13	LNH-94;2M4	AAATCTCTCAGGCTC	perturbation (Fig.6 and Extented Data Fig.6)
