## Supplementary Table 4 for "Scalable, multimodal profiling of chromatin accessibility and protein levels in single cells"

### Sheet: DOG_source_Tcell
Marker_name	Gene_symbol	protein_control	protein_stim	log2_protein_change	diff_protein_CLR	rna_control	rna_stim	log2_rna_change	atac_control	atac_stim	log2_atac_change
CD80	CD80	563.29	447.56	-0.331136	0.109876	0.5	0.7	0.180572	11.05	15.97	0.493953
CD86	CD86	1375.63	1514.14	0.13831	0.264113	0.15	0.47	0.354182	16.22	24.57	0.570367
CD274	CD274	594.92	4395.44	2.88315	1.16775	6.75	26.07	1.80443	39.89	77.89	0.948094
CD273	PDCD1LG2	415.6	338.36	-0.295846	0.0997449	0.15	0.12	-0.0381351	53.51	63.31	0.238522
CD275-1	ICOSLG	417.55	397.09	-0.0723053	0.16737	1.59	0.94	-0.416895	0	0	0
CD11b-1	ITGAM	2023.8	1334.04	-0.600896	-0.0323516	1.19	0.27	-0.786102	20.03	21.56	0.101318
Galectin-9	LGALS9	844.15	515.56	-0.710271	-0.1326	8.78	14.79	0.691105	18.26	18.19	-0.00525299
CD270	TNFRSF14	782.53	704.45	-0.151445	0.243358	104.7	102.81	-0.02603	33.93	43.74	0.357099
CD252	TNFSF4	317.83	263.66	-0.268647	0.0960814	1.54	0.86	-0.449526	41.66	29.99	-0.461081
CD155(PVR)	PVR	242.82	236.26	-0.0393476	0.1557	0.4	1.83	1.01538	13.86	13.6	-0.0254657
CD112(Nectin-2)	NECTIN2	393.34	417.38	0.0853738	0.257643	0.35	0.86	0.462343	22.07	29.07	0.382307
CD47	CD47	14708.9	14662.1	-0.00459238	0.566546	153.43	258.17	0.746946	125.05	151.2	0.271972
CD70	CD70	315.88	324.43	0.0384106	0.199059	6.15	22.02	1.68687	20.83	29.9	0.501295
CD30	TNFRSF8	663.76	472.97	-0.488038	0.00226672	0	0.98	0.9855	52.63	57.55	0.126629
CD48	CD48	32201.6	31284.5	-0.0416817	0.473008	546.68	234.98	-1.21467	107.14	108.7	0.0206633
CD40	CD40	164.48	361.72	1.1322	0.517356	3.18	4.68	0.442388	8.73	10.11	0.191347
CD154	CD40LG	609.25	432.78	-0.492437	-0.0116363	32.35	74.98	1.18793	38.77	43.68	0.167949
CD52	CD52	10848.8	9673.34	-0.165432	0.250023	897.46	174.95	-2.35229	29.28	22.09	-0.391097
CD3-1	CD3E	26058.5	1065.31	-4.61111	-1.84398	436.12	225.89	-0.946036	54.71	49.03	-0.155143
CD4-1	CD4	207765	134719	-0.624992	-0.0527359	33.2	15.93	-1.01441	52.15	42.35	-0.294038
CD8	CD8A	21732.2	15219.7	-0.51386	0.0700275	68.63	74.44	0.115621	86.92	86.47	-0.00740309
CD56(NCAM)	NCAM1	1163.36	822.6	-0.499521	0.012215	0.55	0.47	-0.0764521	41.5	42.08	0.0195554
CD45-1	PTPRC	1180.34	1030.68	-0.195429	0.26592	1576.48	962.49	-0.71128	409.42	417.81	0.0291949
CD3-2	CD3E	29139.7	661.57	-5.45882	-1.8945	436.12	225.89	-0.946036	54.71	49.03	-0.155143
CD19	CD19	3327	4740.66	0.510737	0.381777	0.1	0.43	0.378512	16.62	19.93	0.248358
CD11c	ITGAX	1236.99	1106.64	-0.160511	0.111055	0.4	0.55	0.146841	14.5	17.57	0.260706
CD34	CD34	710.1	605.98	-0.228403	0.106599	0.2	0.08	-0.152003	40.01	37.59	-0.0877487
CD138-1(Syndecan-1)	SDC1	724.12	534.88	-0.43631	0.0081957	0	0	0	5.29	9.2	0.697437
CD269(BCMA)	TNFRSF17	362.66	263.87	-0.457306	0.0279363	0.05	0.39	0.404696	0.6	0.86	0.217231
CD90(Thy1)	THY1	1028	662.38	-0.633336	-0.0865018	0	0	0	2.68	3.16	0.176878
CD117(c-kit)	KIT	728.71	372.26	-0.967142	-0.088569	0.3	0	-0.378512	17.34	15.05	-0.19242
CD45RA	PTPRC	3991.08	4001.25	0.00367066	0.350624	1576.48	962.49	-0.71128	409.42	417.81	0.0291949
CD123	IL3RA	1048.62	1406.81	0.423586	0.244364	1.24	0.86	-0.268196	16.38	23.54	0.497707
CD105	CD7	2256.12	508.21	-2.14815	-0.838783	272.12	349.31	0.359097	26.19	24.19	-0.110225
CD201	PROCR	729.66	927.15	0.345158	0.341466	1.98	1.21	-0.431266	10.69	10.32	-0.046401
CD194	CCR4	1550.23	1633.47	0.0754103	0.21775	10.72	21.47	0.939028	14.1	19.55	0.44459
CD4-2	CD4	6852.24	5486.35	-0.320677	0.135134	33.2	15.93	-1.01441	52.15	42.35	-0.294038
CD44-1	CD44	7140.58	8303.29	0.217614	0.511444	237.19	197.67	-0.261739	291.55	326.59	0.163208
CD8a	CD8A	157669	122495	-0.364169	0.0913416	68.63	74.44	0.115621	86.92	86.47	-0.00740309
CD14	CD14	1009.95	798.79	-0.338018	0.120373	0.94	0.35	-0.523097	18.62	17.68	-0.0708306
CD16	FCGR3A	664.08	658.18	-0.0128554	0.121086	2.18	1.76	-0.204358	11.25	11.09	-0.0189675
CD56(NCAM)Recombinant	NCAM1	1256.92	1037.42	-0.27665	0.072062	0.55	0.47	-0.0764521	41.5	42.08	0.0195554
CD25	IL2RA	4484.08	40563.1	3.177	1.18319	35.13	660.37	4.19419	140.07	276.17	0.97436
CD45RO	PTPRC	3217.91	2593.21	-0.311277	0.129693	1576.48	962.49	-0.71128	409.42	417.81	0.0291949
CD279	PDCD1	2406.01	4497.99	0.902359	0.603653	2.23	7.81	1.44761	10.57	22.44	1.01858
TIGIT	TIGIT	780.59	891.49	0.191424	0.258404	41.33	46.72	0.172914	63.72	74.16	0.215753
Rat-IgG2b-IsotypeCtrl	NA	172.59	90.26	-0.927629	-0.136452	NA	NA	NA	NA	NA	NA
CD20	MS4A1	469.55	439.6	-0.0948785	0.123746	1.79	2.58	0.359694	4.89	2.9	-0.594794
CD335	NCR1	771.28	775.63	0.00810343	0.221169	1.14	0.66	-0.366428	3.2	3.37	0.057244
CD294	PTGDR2	556.94	340.44	-0.708478	-0.106664	0.55	0.2	-0.369234	2.44	4.55	0.690079
CD31	PECAM1	11923.5	9155.09	-0.381125	0.0878036	16.97	10.54	-0.638947	99.93	81	-0.299659
CD44-2	CD44	8629.7	9995.12	0.211891	0.500587	237.19	197.67	-0.261739	291.55	326.59	0.163208
CD133-1	PROM1	832.14	654.26	-0.346491	0.103835	0	0	0	44.3	45.87	0.0491537
Podoplanin	PDPN	218.43	112.84	-0.946753	-0.0859436	0.1	0.2	0.125531	2.2	2.48	0.121015
CD140a	PDGFRA	401.64	330.19	-0.281831	0.0969107	0	0.04	0.0565835	14.5	17.8	0.278464
CD140b	PDGFRB	475.33	340.89	-0.478429	0.0242299	0.25	0.2	-0.0588937	19.59	19.22	-0.0261608
Cadherin11	CDH11	558.39	427.59	-0.384256	0.0727924	0	0	0	14.54	15.11	0.05197
CD340	ERBB2	1257.74	987.39	-0.348828	0.0721366	0.94	0.51	-0.361508	41.7	42.17	0.015793
CD146	MCAM	907.15	693.09	-0.387808	0.0779572	0.79	0.43	-0.323944	26.84	25.17	-0.0892453
CD324	CDH1	1312.25	951	-0.464108	-0.016116	0.84	1.17	0.237989	25.31	49.18	0.931501
IgM	IGHM	182.34	183.94	0.0125357	0.127755	3.28	5.27	0.550855	NA	NA	NA
TCRgd	TRD/TRG	997.69	774.86	-0.364241	0.0143792	NA	NA	NA	NA	NA	NA
CD195	CCR5	847.74	552.24	-0.617417	-0.00338375	2.88	3.28	0.141554	19.47	28.83	0.543253
CD196	CCR6	1498.05	1207.84	-0.310425	0.0897043	8.49	9.52	0.148655	29.88	29.87	-0.00046727
CD185	CXCR5	389.57	385.32	-0.0157848	0.175046	3.08	2.81	-0.0987782	51.87	34.54	-0.573006
CD103	ITGAE	1593.3	1060.78	-0.586438	0.106185	33.79	72.21	1.07337	135.22	142.27	0.072798
CD69	CD69	2230.91	91819.2	5.36246	1.3908	59.05	257.43	2.10554	80.23	91.67	0.19009
CD161	KLRB1	430.19	368.29	-0.22357	0.0576993	79.39	17.33	-2.13281	7.77	6.65	-0.197117
CD152	CTLA4	498.91	490.28	-0.0251229	0.240622	5.41	43.21	2.78598	55.63	80.91	0.532473
CD223	LAG3	1014.73	1286.83	0.342425	0.390036	9.08	34.9	1.83249	13.46	24.75	0.832505
CD27	CD27	22659	22911.6	0.0159921	0.426092	163.35	224.99	0.459487	46.46	54.77	0.232777
CD107a	LAMP1	1601.66	2220.67	0.471176	0.485703	50.12	48.21	-0.0549363	25.59	24.96	-0.0345934
CD95	FAS	3077.83	5454.38	0.825297	0.806724	33.05	53.91	0.689414	80.99	98.77	0.283158
CD134	TNFRSF4	974.68	4837.9	2.3102	0.898459	41.14	451.78	3.42555	6.29	13.69	1.01084
HLA-DR	HLA-DRA	2492.78	3454.49	0.470556	0.254384	12.85	12.18	-0.0715356	4.57	4.55	-0.00518956
CD1c	CD1C	566.37	571.88	0.0139431	0.23205	0.1	0	-0.137504	0.48	0.71	0.208399
CD11b-2	ITGAM	1040.7	910.69	-0.192325	0.116011	1.19	0.27	-0.786102	20.03	21.56	0.101318
CD64	FCGR1A	876.22	913.3	0.0597289	0.28924	0	0.04	0.0565835	0.2	0.65	0.459432
CD141	THBD	917.9	1103.54	0.265466	0.200737	0.05	0	-0.0703893	1.08	1.63	0.338479
CD1d	CD1D	367.75	302.87	-0.279189	0.0761281	0	0	0	1.52	2.81	0.596367
CD314	KLRK1	5833.42	5638.93	-0.048912	0.256243	4.22	1.17	-1.26635	35.61	32.65	-0.121631
CD66b	CEACAM8	592.59	374.62	-0.660193	-0.0767403	0.05	0.12	0.0931094	1.84	2.4	0.259644
CD35	CR1	7966.19	8007.93	0.00753853	0.138836	0.79	0.08	-0.728928	28.92	28.74	-0.00870553
CD57-Recombinant	B3GAT1	2308.81	1718.75	-0.425575	0.130982	0.65	0.31	-0.332899	12.78	13.93	0.115638
CD366	HAVCR2	1097.72	1086.34	-0.0150206	0.259753	2.18	11.91	2.02139	104.58	117.81	0.17032
CD272	BTLA	434.21	355.14	-0.289267	0.115887	5.46	3.9	-0.398752	83.63	80.11	-0.0612894
CD278	ICOS	11215.4	38237.4	1.76941	1.02824	32.5	61.48	0.899233	75.22	92.88	0.300648
CD275-2	ICOSLG	1620.02	631.96	-1.35672	-0.331502	1.59	0.94	-0.416895	NA	0	NA
CD96	CD96	1769.98	1568.91	-0.173866	0.237884	102.27	60.46	-0.748702	350.07	432.57	0.304506
CD39	ENTPD1	2063.79	1762.69	-0.227398	0.155855	2.53	3.12	0.222976	45.22	57.34	0.335968
CD178	FASLG	806.74	615.09	-0.39075	0.0650625	2.78	9.33	1.45038	44.46	56.1	0.328893
CX3CR1	CX3CR1	786.94	662.3	-0.248424	0.189811	2.03	0.78	-0.767441	22.51	26.85	0.244403
CD24	CD24	1106.84	735.65	-0.588698	-0.0117412	0.69	0.23	-0.458365	3.12	5.35	0.624112
CD21	CR2	600.32	819.58	0.448511	0.218255	0.25	0	-0.321928	36.61	27	-0.425689
CD79b	CD79B	1009.07	876.55	-0.202902	0.126851	14.34	9.88	-0.49562	13.54	10.5	-0.338393
CD66a/c/e	CEACAM1	388.75	402.07	0.0484814	0.290004	6.35	1.72	-1.43414	16.78	16.71	-0.00569111
CD244	CD244	1975.89	1694.45	-0.221564	0.14003	1.14	0.55	-0.465343	61.36	51.13	-0.258507
CD235ab	GYPA	164.73	149.11	-0.142815	0.15844	0	0	0	2.32	3.4	0.40632
Siglec-8	SIGLEC8	1474.59	859.07	-0.778766	-0.160457	0.1	0.04	-0.08092	0.68	3.13	1.29768
CD206	MRC1	976.5	662.26	-0.559522	-0.0241463	0.6	0.04	-0.621488	21.19	19.84	-0.0905544
CD169	SIGLEC1	488.22	347.75	-0.48829	0.0166485	0	0	0	3.93	4.05	0.0346957
CD370	CLEC9A	549.14	429.92	-0.352379	0.0994734	0	0	0	7.09	8.69	0.260357
XCR1	XCR1	388.82	278.24	-0.481302	0.025134	0	0	0	3.28	4.11	0.255712
Notch1	NOTCH1	1411.72	2534.98	0.844068	1.04558	14.19	23.23	0.673673	103.66	121.07	0.221999
integrin-7	ITGB7	6888.27	4155.99	-0.728812	-0.0252885	39	18.85	-1.01086	54.23	56.66	0.0621187
CD268	TNFRSF13C	1109.73	1327.87	0.258692	0.27862	4.47	7.14	0.573488	8.93	10.73	0.240337
CD42b	GP1BB	402.46	433.52	0.106997	0.331812	0	0	0	1.64	2.34	0.33931
CD54	ICAM1	1634.92	3405.97	1.05839	0.585655	5.01	14.72	1.38716	32.12	38.8	0.265066
CD62P	SELP	1218.07	1265.96	0.05559	0.160476	0.35	0.16	-0.218835	75.78	71.3	-0.0867349
CD119	IFNGR1	1405.43	840.4	-0.741174	-0.11406	31.16	16.51	-0.877088	54.03	50.27	-0.102103
TCRab	TRA	5197.95	433.64	-3.58033	-1.56004	NA	NA	NA	NA	NA	NA
Notch3	NOTCH3	979.71	631.71	-0.632282	-0.105506	0.4	0.27	-0.140598	11.17	13.48	0.250732
CD68	CD68	449.68	341.22	-0.397179	0.029837	2.93	2.26	-0.269657	11.98	21.32	0.782047
Rat-IgG1k-isotypeCtrl	NA	2181.43	1125.14	-0.954549	-0.271979	NA	NA	NA	NA	NA	NA
Rat-IgG1l-IsotypeCtrl	NA	744.94	373.52	-0.994017	-0.238261	NA	NA	NA	NA	NA	NA
Rat-IgG2c-IsotypeCtrl	NA	508.28	272.97	-0.894441	-0.197615	NA	NA	NA	NA	NA	NA
CD192	CCR2	580.46	553.75	-0.0678422	0.283936	3.37	1.09	-1.06413	12.9	20.05	0.598735
CD102	ICAM2	5027.63	3933.29	-0.354062	0.186349	66.94	47.43	-0.48836	93.28	71.3	-0.382956
CD106	VCAM1	1859.32	1311.98	-0.502706	0.0138796	0.25	0.12	-0.158429	6.01	5.94	-0.0144788
CD122	IL2RB	1323.57	910.2	-0.539684	-0.0694239	28.88	68.27	1.21305	87.28	120.5	0.460798
CD267	TNFRSF13B	184.1	159.07	-0.209602	0.0948412	0.45	1.09	0.52745	7.01	6.62	-0.0720112
CD62E	SELE	527.33	419.39	-0.329711	0.0769949	0	0.04	0.0565835	7.37	8.93	0.246566
CD135	FLT3	411.2	309.36	-0.409402	0.0426355	0	0	0	21.51	25.73	0.247894
CD41	ITGA2B	472.44	519.65	0.137132	0.143102	0.65	0.31	-0.332899	22.15	22.24	0.00559788
CD137	TNFRSF9	507.46	2035.18	2.00166	0.77785	5.21	73.38	3.58225	18.83	37.2	0.945888
CD43	SPN	4954.25	3285.04	-0.592608	-0.0191258	104.06	53.48	-0.947415	32.44	29.45	-0.135133
CD163	CD163	647.42	550.07	-0.234693	0.181361	0	0	0	3.72	3.58	-0.0434393
CD83	CD83	1029.38	1140.05	0.147186	0.349063	8.24	30.33	1.76158	41.58	40.39	-0.0408937
CD357	TNFRSF18	925.51	732.42	-0.337167	0.117281	21.49	143.21	2.68082	11.98	23.12	0.89394
CD59	CD59	1102.57	1101.09	-0.0019361	0.376883	40.09	40.28	0.00665564	108.22	105.78	-0.0325956
CD309	KDR	286.46	223.88	-0.354206	0.0878233	0	0.08	0.111031	4.29	4.11	-0.0499444
CD124	IL4R	546.82	499.72	-0.129698	0.208611	40.99	92.16	1.14966	72.18	128.37	0.821982
CD13	ANPEP	2803.82	1889.95	-0.568797	-0.0263474	0.35	0.08	-0.321928	7.69	7.63	-0.00999562
CD184	CXCR4	5921.57	3354.75	-0.819588	-0.252485	319.31	137.83	-1.20615	98.17	65.74	-0.571352
CD2	CD2	34752.5	57723	0.732014	0.789478	525.74	1024.44	0.96108	110.23	169.3	0.614532
CD29	ITGB1	3278.71	2754.73	-0.251134	0.187848	184.79	96.26	-0.933754	127.29	126.27	-0.0115163
CD303	CLEC4C	501.17	375.56	-0.415296	0.065354	0.2	0	-0.263034	3.68	3.67	-0.00308598
CD49b	ITGA2	335.56	407.09	0.278024	0.181069	1.69	1.52	-0.0941824	64.41	103.35	0.673847
CD61	ITGB3	165.3	151.35	-0.126399	0.0570095	0	0.08	0.111031	15.3	17.36	0.171694
CD81	CD81	11272.9	10516	-0.100268	0.419142	124.75	162.97	0.382873	24.87	25.79	0.0504145
CD98	SLC3A2	1308.29	2281.07	0.801558	0.64756	86.54	143.61	0.724153	99.65	99.06	-0.00848181
CD177	CD177	146.94	149.6	0.0257096	0.216405	0	0	0	0.8	0.68	-0.0995357
CD55	CD55	11563.2	11930.5	0.0451125	0.396283	133.04	100.82	-0.396643	156.25	177.58	0.18351
IgD	IGHD	381.71	534.64	0.485012	0.270002	0.3	0.47	0.177305	NA	NA	NA
CD18	ITGB2	11791.9	11285.9	-0.063268	0.362578	51.85	27.28	-0.902121	128.17	111.57	-0.198449
CD28	CD28	12717.4	1489.47	-3.09307	-1.36342	77.46	98.68	0.345347	168.82	214.57	0.34415
TSLPR	CRLF2	7.86	19.15	1.1854	0.190092	0	0.08	0.111031	32.24	35.69	0.142467
CD38-1	CD38	4681	5366.65	0.197166	0.417208	5.9	23.65	1.83692	38.29	58.02	0.587042
CD127	IL7R	15497.3	4516.94	-1.77837	-0.785761	1476.99	297.94	-2.30571	201.31	183.22	-0.135138
CD45-2	PTPRC	27609.7	26554.1	-0.0562375	0.507241	1576.48	962.49	-0.71128	409.42	417.81	0.0291949
CD15	FUT4	486.96	417.3	-0.222225	0.167481	2.33	2.93	0.239007	28	28.33	0.0163242
CD22	CD22	1657.37	2477.51	0.579707	0.250289	0.2	0.08	-0.152003	12.14	15.32	0.312676
CD71	TFRC	4523.88	51377.8	3.50522	1.10145	16.82	82.75	2.23259	60.24	63.73	0.0799602
B7-H4	VTCN1	386.49	278.2	-0.47286	0.0094405	0	0	0	10.41	11.95	0.182653
CD26	DPP4	8077.66	9811.22	0.280464	0.562647	35.58	40.6	0.185528	189.01	200.14	0.0821247
CD193	CCR3	496.27	477.38	-0.0558723	0.226199	0.05	0.04	-0.0138058	31.72	42.38	0.406857
CD115	CSF1R	287.08	115.7	-1.30366	-0.242535	0.6	0.04	-0.621488	15.22	19.37	0.328672
CD204	MSR1	444.58	349.63	-0.345735	0.0831076	0.05	0	-0.0703893	79.35	71.65	-0.145335
CD144	CDH5	1541.68	1112.93	-0.46978	0.0266295	0	0	0	7.29	6.21	-0.201373
CD301	CLEC10A	366.81	278.53	-0.395958	0.0712616	0	0	0	4.89	3.49	-0.391552
CD1a	CD1A	649.93	429.84	-0.59535	-0.0639541	0	0	0	0.4	0.5	0.0995357
CD207	CD207	495.07	366.54	-0.432642	0.0542052	0	0	0	0.8	1.54	0.496832
CD63	CD63	1743.63	3452.77	0.985251	0.651706	124.6	235.1	0.910562	27.72	34.07	0.288182
CD284	TLR4	384.73	276.45	-0.475364	0.039446	0.05	0	-0.0703893	1.72	1.77	0.0262793
CD304	NRP1	1678.75	1396.07	-0.265842	0.126644	0.5	0.16	-0.370838	99.53	103.06	0.0497895
CD36	CD36	112.99	115.5	0.0314227	0.11456	0.25	0.23	-0.0232698	56.07	57.16	0.0272947
CD172a	SIRPA	1629.39	1156.1	-0.494704	0.00830325	0.2	0.04	-0.206451	6.33	11.3	0.746773
CD85g	LILRA4	359.45	317.08	-0.180409	0.129945	0	0.04	0.0565835	0.6	0.98	0.307429
CD38-2	CD38	2809.98	3301.21	0.232359	0.399051	5.9	23.65	1.83692	38.29	58.02	0.587042
CD243	ABCB1	694.32	579.93	-0.259313	0.143957	13.65	5.27	-1.22436	123.72	119.76	-0.0465502
CD72	CD72	1190.09	1693.88	0.508901	0.21216	0.65	0.86	0.172837	85.71	78.13	-0.131974
CD158	KIR2DL1	369.76	375.07	0.0205156	0.114621	0.79	0.27	-0.495131	1.12	2.01	0.505699
MERTK	MERTK	3059.47	1686.04	-0.859259	-0.246347	0.15	0.23	0.0970245	36.45	52.58	0.516729
Folate-Receptor	FOLR2	438.74	313.9	-0.481757	0.0247433	0	0	0	1.68	1.83	0.0785691
TIM-4	TIMD4	311.04	286.08	-0.120278	0.152465	0.69	4.1	1.59347	39.65	88.63	1.14073
CD171	L1CAM	512.61	381.81	-0.424045	0.063502	0.3	0.2	-0.115477	28.32	25.73	-0.133425
CD325	CDH2	2486.93	1705.8	-0.543652	-0.0672715	0.05	0.04	-0.0138058	36.41	37.7	0.0489096
CD93	CD93	4659.31	3707.08	-0.329754	0.0659282	0.15	0	-0.201634	3.72	3.64	-0.0246621
CD200	CD200	1595.5	1430.05	-0.157838	0.199149	0.79	4.25	1.55236	29.96	36.28	0.267996
CD338	ABCG2	740.22	546.44	-0.437201	0.0259165	0.4	0.47	0.0703893	38.01	45.81	0.262973
C5L2	C5AR2	286.27	242.43	-0.2389	0.105975	0.94	0.47	-0.40024	4.49	4.2	-0.0782945
CD235a	GYPA	394.73	296.42	-0.412015	0.041694	0	0	0	2.32	3.4	0.40632
CD49a	ITGA1	2723.59	2248.03	-0.276736	0.198438	9.53	5.62	-0.669602	132.02	123.52	-0.0952657
CD49d	ITGA4	10521.3	8308.56	-0.340612	0.140435	155.27	96.92	-0.674365	152.32	144.34	-0.0771141
CD73	NT5E	5475.98	5592.7	0.0304223	0.349997	3.47	1.68	-0.738042	51.35	57.87	0.169343
CD79a	CD79A	1061.07	814.06	-0.381901	0.0463066	3.77	1.83	-0.753187	38.93	21.32	-0.839136
CD9	CD9	979.83	576.13	-0.765107	0.00214914	4.27	1.87	-0.876752	38.25	30.31	-0.326069
TCR-V-7.2	TRA	593.03	257.82	-1.19859	0.0111751	NA	NA	NA	NA	NA	NA
TCR-V-2	TRD	1874.91	558.77	-1.74468	0.00128735	NA	NA	NA	NA	NA	NA
TCR-V-9	TRG	535.25	234.71	-1.18589	-0.128847	NA	NA	NA	NA	NA	NA
TCR-V-24-J-18	TRAV24	601.77	411.5	-0.547213	-0.0258273	1.14	0.31	-0.708044	NA	NA	NA
CD354	TREM1	1374.37	1381.49	0.00744926	0.183439	0.05	0	-0.0703893	6.85	7.48	0.111372
CD202b	TEK	1427	988.94	-0.528583	-0.0621777	0	0	0	15.54	16.68	0.096159
CD305	LAIR1	4158.64	4509.18	0.116726	0.399066	6.7	0.94	-1.9888	27.68	16.74	-0.693039
LOX-1	OLR1	980.78	573.02	-0.774299	-0.144251	0.45	0.12	-0.372554	6.53	4.79	-0.379087
CD158b	KIR2DL2	558.83	465.45	-0.263266	0.130191	NA	NA	NA	NA	NA	NA
CD203c	ENPP3	696.52	512.54	-0.441758	0.0144717	0.05	0	-0.0703893	58.84	62.78	0.0919939
CD133-2	PROM1	890.11	691.05	-0.364727	0.0825759	0	0	0	44.3	45.87	0.0491537
CD209	CD209	2037	1419.47	-0.520786	0.0201016	0.15	0	-0.201634	1.36	3.55	0.94708
CD110	MPL	591.33	618.85	0.065518	0.360526	0	0	0	11.5	12.54	0.1153
CD158e1	KIR3DL1	3806.67	2889.26	-0.397709	0.0319507	0.55	0.27	-0.28744	3.81	4.11	0.0872864
CD158f	KIR2DL5A	309.78	233.56	-0.405937	0.0606455	NA	NA	NA	NA	NA	NA
CD337	NCR3	640.31	534.76	-0.259435	0.0966545	11.31	9.33	-0.252991	11.58	12.45	0.0964743
CD253	TNFSF10	543.8	622.4	0.194431	0.31508	95.27	109.1	0.193656	95.33	97.7	0.0350649
CD186	CXCR6	789.83	605.41	-0.383074	0.0548528	6	6.79	0.154268	30.84	34.48	0.156166
CD226	CD226	2683.86	2969.96	0.146082	0.354496	22.58	47.5	1.04042	223.82	283.35	0.338897
CD205	LY75	1713.45	1682.65	-0.0261536	0.317341	9.87	6.79	-0.480657	102.3	102.58	0.00390521
CCR10	CCR10	1692.7	1232.3	-0.457655	-0.00108853	0.45	0.2	-0.273018	17.94	16.12	-0.145754
CD271	NGFR	958.96	922.86	-0.0553	0.236472	0.1	0.08	-0.0264722	18.5	17.59	-0.0689474
CD109	CD109	9094.53	6396.55	-0.507638	-0.00989437	1.39	9.09	2.07784	45.9	77.48	0.742737
CD11a/CD18	ITGAL	493.56	379.12	-0.379691	0.0699271	58.11	57.57	-0.0132403	80.23	93.77	0.222418
CD126	IL6R	1361.8	600.47	-1.18001	-0.395819	27.89	8.82	-1.55678	145.31	144.69	-0.00612652
GP130	IL6ST	840.57	531.94	-0.65911	-0.0817962	92.89	60.93	-0.600333	128.21	129.7	0.0165414
CD164	CD164	188.25	259.09	0.458718	0.347782	116.02	134.71	0.213772	107.98	111.45	0.0452203
CD142	F3	1399.46	3124.42	1.15815	0.673288	0.2	0.16	-0.0489096	4.89	10.85	1.00855
CD307c/FcRL3	FCRL3	542.61	444.91	-0.285819	0.0979257	3.42	3.01	-0.140444	11.01	10.05	-0.12019
CD307d	FCRL4	490.73	340.2	-0.527249	0.00974974	0	0.04	0.0565835	2.68	4.32	0.53172
CD307e	FCRL5	4581.09	2982.95	-0.618782	-0.0468522	0.05	0.04	-0.0138058	3.52	3.49	-0.00960733
CD319	SLAMF7	302.87	348.57	0.202127	0.266111	8.39	14.09	0.684396	29.6	44.8	0.581816
CD138-2	SDC1	812.97	589.73	-0.462477	0.00744227	0	0	0	5.29	9.2	0.697437
CD199	CCR9	1120.04	825.82	-0.439193	0.0467701	1.49	0	-1.31615	10.69	10.02	-0.0851507
CD45RB	PTPRC	8102.62	6447.56	-0.329589	0.138399	1576.48	962.49	-0.71128	409.42	417.81	0.0291949
CD99	CD99	6021.86	5051.94	-0.253326	0.256937	126.73	101.64	-0.315504	120.8	126.89	0.0703893
CLEC12A	CLEC12A	683.38	526.22	-0.376393	0.0757667	0.1	0.04	-0.08092	31.44	27.47	-0.188331
CD46	CD46	2562.76	2110.28	-0.280143	0.0887922	131.99	91.73	-0.52021	57.52	54.2	-0.0842615
VEGFR3	FLT4	407.61	317.49	-0.359476	0.0753848	0.69	0.35	-0.324064	21.35	18.28	-0.21317
CLEC1B	CLEC1B	584.86	584.79	-0.000172387	0.291323	0	0	0	6.65	7.84	0.208587
