## Supplementary Table 5 for "Scalable, multimodal profiling of chromatin accessibility and protein levels in single cells"

### Sheet: crRNAs
NTC_1	GTTTTCAGTTGCCCAACAGC
NTC_2	ACTACTGGCTATCCGCGCCA
CD4_1	CTGAGGGGCTACTACCAGGG
CD4_2	TTAAGATTCTTGATGATCAG
NFKB2_1	CTGTTCCACGATCACCAGGT
NFKB2_2	TCCTAGATCTGTAACTACGA
CD3E_1	AGGGCATGTCAATATTACTG
CD3E_2	TATTATGTCTGCTACCCCAG
ZAP70_1	GTGACTACGTGCGCCAGACG
ZAP70_2	CGAGCGCAAACTTTACTCTG

### Sheet: Indel Primers
1st Round Indel PCR
ZAP70 g1 INDEL F	CTTTCCCTACACGACGCTCTTCCGATCTCGCAAGCCGTGCAACC
ZAP70 g1 INDEL R	GACTGGAGTTCAGACGTGTGCTCTTCCGATCTCCCAAAACCCTCGACTGCC
ZAP70 g2 INDEL F	CTTTCCCTACACGACGCTCTTCCGATCTGGAGAAGCTCATTGCTACGACG
ZAP70 g2 INDEL R	GACTGGAGTTCAGACGTGTGCTCTTCCGATCTAGGATCCCTGCCAACGAGC
2nd Round Indel PCR
NGS-indel-R2-Fwd-1	AATGATACGGCGACCACCGAGATCTA CACTATAGCCTACACTCTTTCCCTAC ACGACGCTCTTCC
NGS-indel-R2-Rev-3	CAAGCAGAAGACGGCATACGAGATA ATGAGCGGTGACTGGAGTTCAGACG TGTGCTCTTC
NGS-indel-R2-Rev-4	CAAGCAGAAGACGGCATACGAGATG GAATCTCGTGACTGGAGTTCAGACG TGTGCTCTTC

### Sheet: Loci analyzed for gene activity
TNFRSF18
TNFRSF4
TNFRSF9
SELL
PTPRC
IL2RA
FAS
ENTPD1
CD3E
CD27
CD4
CD69
CCR7
PECAM1
CD7
CD8A
CD28
ICOS
PDCD1
CD38
IL7R
HAVCR2
